# Neuromesodermal progenitors separate the axial stem zones while producing few single- and dual-fated descendants

**DOI:** 10.1101/622571

**Authors:** Timothy R. Wood, Anders Kyrsting, Johannes Stegmaier, Iwo Kucinski, Clemens F. Kaminski, Ralf Mikut, Octavian Voiculescu

## Abstract

Most embryos and regenerating tissues grow by the action of stem zones. Two epithelial stem zones drive axial elongation in amniotes: the mature organizer generates mesoderm, the neuralised ectoderm around it extends the neuraxis. Bipotential progenitors were also shown to exist. How are these stem cell populations organised and what controls the cell fate of bipotential progenitors? We use direct, in vivo imaging of these stem cells in the chick. We find that progenitors of single and dual fates are mingled in a small region between the specialised stem zones. Divergent tissue movements surround this region. When transplanted downstream of these flows, cells from the region of mixed fates adopt the molecular identity and behaviour of the target stem zone, irrespective of their normal fate. Thus, multipotent cells serve to separate the specialized stem zones, instead of a classical boundary. We propose their fate is determined extrinsically by morphogenetic shearing.
